# Development of CRISPR as a prophylactic strategy to combat novel coronavirus and influenza

**DOI:** 10.1101/2020.03.13.991307

**Authors:** Timothy R. Abbott, Girija Dhamdhere, Yanxia Liu, Xueqiu Lin, Laine Goudy, Leiping Zeng, Augustine Chemparathy, Stephen Chmura, Nicholas S. Heaton, Robert Debs, Tara Pande, Drew Endy, Marie La Russa, David B. Lewis, Lei S. Qi

## Abstract

The outbreak of the coronavirus disease 2019 (COVID-19), caused by the Severe Acute Respiratory Syndrome coronavirus 2 (SARS-CoV-2), has infected more than 100,000 people worldwide with over 3,000 deaths since December 2019. There is no cure for COVID-19 and the vaccine development is estimated to require 12-18 months. Here we demonstrate a CRISPR-Cas13-based strategy, PAC-MAN (<u>P</u>rophylactic <u>A</u>ntiviral <u>C</u>RISPR in huMAN cells), for viral inhibition that can effectively degrade SARS-CoV-2 sequences and live influenza A virus (IAV) genome in human lung epithelial cells. We designed and screened a group of CRISPR RNAs (crRNAs) targeting conserved viral regions and identified functional crRNAs for cleaving SARS-CoV-2. The approach is effective in reducing respiratory cell viral replication for H1N1 IAV. Our bioinformatic analysis showed a group of only six crRNAs can target more than 90% of all coronaviruses. The PAC-MAN approach is potentially a rapidly implementable pan-coronavirus strategy to deal with emerging pandemic strains.
