## Supplemental Table 2 for "Development of CRISPR as a prophylactic strategy to combat novel coronavirus and influenza"

### Sheet: crRNA sequences
Supplemental Table 2 | Sequences of 40 crRNAs targeting SARS-CoV-2 and non-targeting crRNAs
Name	Spacer	Position	Target gene	Figure 3A-D pool	Figure 3E pool
crRNA-1	tcctgagcaaagaagaagtgtt	14753-14774	RdRp	G1	F1
crRNA-2	tgtctgatatcacacattgttg	14822-14843	RdRp	G1
crRNA-3	tctgatcccaatatttaaaata	14296-14317	RdRp	G1
crRNA-4	gtctcttaactacaaagtaaga	13642-13663	RdRp	G1
crRNA-5	ggcgtacacgttcacctaagtt	13969-13990	RdRp	G2
crRNA-6	gattcatttgagttatagtagg	15049-15070	RdRp	G2
crRNA-7	tacggtgcgagctctattctt	15091-15111	RdRp	G2
crRNA-8	gataatcccaacccataaggtg	15277-15298	RdRp	G2
crRNA-9	cttgagcacactcattagctaa	15403-15424	RdRp	G3
crRNA-10	tagcagggtcagcagcatacac	14557-14578	RdRp	G3
crRNA-11	aaacattaaagtttgcacaatg	14365-14368	RdRp	G3
crRNA-12	gacaacaattagtttttaggaa	13582-13603	RdRp	G3	F1
crRNA-13	atatatgtggtaccatgtcacc	13762-13783	RdRp	G4
crRNA-14	attaccttcatcaaaatgcctt	13833-13854	RdRp	G4
crRNA-15	cttgattatctaatgtcagtac	14050-14071	RdRp	G4
crRNA-16	aagaatctacaacaggaactcc	14128-14149	RdRp	G4	F1
crRNA-17	atcataagtgtaccatctgtttt	15985-16007	RdRp	G5	F1
crRNA-18	agcaaaattcatgaggtccttt	15859-15880	RdRp	G5
crRNA-19	aacattttgcttcagacataaa	15817-15838	RdRp	G5
crRNA-20	cactattagcataagcagttgt	15496-15517	RdRp	G5	F1
crRNA-21	tcttctttttgtcctttttagg	29375-29368	N	G6	F2
crRNA-22	gaatgttttgtatgcgtcaata	29341-29362	N	G6
crRNA-23	tttggatctttgtcatccaatt	29286-29307	N	G6
crRNA-24	ccacgttcccgaaggtgtgact	29242-29263	N	G6
crRNA-25	aaattgtgcaatttgcggccaa	29173-29194	N	G7	F2
crRNA-26	aatcagttccttgtctgattag	29144-29165	N	G7
crRNA-27	cttgggtttgttctggaccacg	29102-29123	N	G7
crRNA-28	gtggcagtacgtttttgccgag	29046-29067	N	G7
crRNA-29	gcctcagcagcagatttcttag	29013-29034	N	G8
crRNA-30	gttgttgttggcctttaccaga	28976-28997	N	G8	F2
crRNA-31	gcctggagttgaatttcttgaa	28852-28873	N	G8
crRNA-32	gaagaggcttgactgccgcctc	28803-28824	N	G8
crRNA-33	ttttggcaatgttgttccttga	28759-28780	N	G9
crRNA-34	aggattgcgggtgccaatgtga	28705-28726	N	G9
crRNA-35	aggctccctcagttgcaaccca	28667-28688	N	G9	F2
crRNA-36	ggtagctcttcggtagtagcca	28525-28546	N	G9
crRNA-37	aacgccttgtcctcgagggaat	28468-28489	N	G10
crRNA-38	tgaaccaagacgcagtattatt	28412-28433	N	G10
crRNA-39	ccccactgcgttctccattctg	28355-28376	N	G10
crRNA-40	ttgaatctgagggtccaccaaa	28322-28343	N	G10	F2
