## Supplemental Table 3 for "Development of CRISPR as a prophylactic strategy to combat novel coronavirus and influenza"

### Sheet: Sheet1
Supplemental Table 3 | Synthesized SARS-CoV-2 fragment sequences
SARS-CoV-2-F1 reporter
cttcagtcagctgatgcacaatcgtttttaaacgggtttgcggtgtaagtgcagcccgtcttacaccgtgcggcacaggcactagtactgatgtcgtatacagggcttttgacatctacaatgataaagtagctggttttgctaaattcctaaaaactaattgttgtcgcttccaagaaaaggacgaagatgacaatttaattgattcttactttgtagttaagagacacactttctctaactaccaacatgaagaaacaatttataatttacttaaggattgtccagctgttgctaaacatgacttctttaagtttagaatagacggtgacatggtaccacatatatcacgtcaacgtcttactaaatacacaatggcagacctcgtctatgctttaa…
SARS-CoV-2-F2 reporter (lower case = RdRp2, upper case = N):
atggtcatgtgtggcggttcactatatgttaaaccaggtggaacctcatcaggagatgccacaactgcttatgctaatagtgtttttaacatttgtcaagctgtcacggccaatgttaatgcacttttatctactgatggtaacaaaattgccgataagtatgtccgcaatttacaacacagactttatgagtgtctctatagaaatagagatgttgacacagactttgtgaatgagttttacgcatatttgcgtaaacatttctcaatgatgatactctctgacgatgctgttgtgtgtttcaatagcacttatgcatctcaaggtctagtggctagcataaagaactttaagtcagttctttattatcaaaacaatgtttttatgtctgaagcaaaa…
