## Supplemental Table 4 for "Development of CRISPR as a prophylactic strategy to combat novel coronavirus and influenza"

### Sheet: Sheet1
Supplemental Table 4 | P values for crRNA screens in Fig 3A-B
Figure 3A
crRNA pools	Experiment	P value
G1	GFP expression	5.41e-05
G2	GFP expression	4.7e-05
G3	GFP expression	1.66e-05
G4	GFP expression	2.37e-06
G1	mRNA abundance	4.88e-09
G2	mRNA abundance	2.21e-09
G3	mRNA abundance	8.13e-10
G4	mRNA abundance	3.67e-11
Figure 3B
crRNA pools	Experiment	P value
G5	GFP expression	0.00017
G6	GFP expression	0.0034
G7	GFP expression	0.50587
G8	GFP expression	2.37e-07
G9	GFP expression	4.831e-05
G10	GFP expression	8.66e-06
G5	mRNA abundance	1.01e-10
G6	mRNA abundance	4.47e-07
G7	mRNA abundance	0.000554
G8	mRNA abundance	1.52e-12
G9	mRNA abundance	1.35e-05
G10	mRNA abundance	3.51e-05
