## Supplemental Table 6 for "Development of CRISPR as a prophylactic strategy to combat novel coronavirus and influenza"

### Sheet: Sheet1
Supplemental Table 6 | Sequences of 48 crRNAs targeting H1N1 PR8 IAV and non-targeting crRNAs
crRNA	Spacer sequence	Segment
s1g1	taaaaacgaccttgtttctact	1
s1g2	gaattcggatggccatcaatta	1
s1g3	gacagccagacagcgaccaaaa	1
s1g4	agcgaaagcaggtcaattatat	1
s1g5	tatggaaagaataaaagaacta	1
s1g6	atgtcgcagtctcgcactcgcg	1
s2g1	gaaaaaatgccttgtttctact	2
s2g2	gtgaatttagcttgtccttcat	2
s2g3	agatctgttccaccattgaaga	2
s2g4	agcgaaagcaggcaaaccattt	2
s2g5	ttgaatggatgtcaatccgact	2
s2g6	tcccttatactggagaccctcc	2
s3g1	aaaaaagtaccttgtttctact	3
s3g2	ctatttgctatccatactgtcc	3
s3g3	ttaatgatccctgggttttgct	3
s3g4	agcgaaagcaggtactgatcca	3
s3g5	attttgtgcgacaatgcttcaa	3
s3g6	caatgaaagagtatggggagga	3
s4g1	gaaaaacacccttgtttctact	4
s4g2	tctggatgtgctctaatgggtc	4
s4g3	tagtctccctgggggcaatcag	4
s4g4	agcaaaagcaggggaaaaacaa	4
s4g5	atgcagacacattatgtatagg	4
s4g6	acacagtactagaaaagaatgt	4
s5g1	gaaaaatacccttgtttctact	5
s5g2	atttcttcggagacaatgcaga	5
s5g3	gacatgagtaatgaaggatctt	5
s5g4	agcaaaagcagggtagataatc	5
s5g5	tggcgtctcaaggcaccaaacg	5
s5g6	gaacagatggagactgatggag	5
s6g1	aaaaaaactccttgtttctact	6
s6g2	gaacaggctcatggcctgatgg	6
s6g3	acagtattgttgtgttttgtgg	6
s6g4	agcaaaagcaggagtaaagatg	6
s6g5	atccaaatcaaaagataataac	6
s6g6	tggctctgtttctctcaccatt	6
s7g1	aaaaaactaccttgtttctact	7
s7g2	gaacagcagagtgctgtggatg	7
s7g3	gagtctatgagggaagaatatc	7
s7g4	agcaaaagcaggtagatattga	7
s7g5	ttctaaccgaggtcgaaacgta	7
s7g6	tcaggccccctcaaagccgaga	7
s8g1	aaaaaacacccttgtttctact	8
s8g2	ctttctcgtttcagcttattta	8
s8g3	gaagtggagcaagagataagaa	8
s8g4	agcaaaagcagggtgacaaaaa	8
s8g5	aggtagattgctttctttggca	8
s8g6	gtgatgccccattccttgatcg	8
crNT1	gtaactactcgagacgcctatt	Non-targeting
crNT2	cttcgggatgcgtacaacgccg	Non-targeting
crNT3	acataggtaggtctacgaacca	Non-targeting
crNT4	cttagctgtacggctgactctg	Non-targeting
crNT5	tgtgggatagcgcgaaagtgtg	Non-targeting
crNT6	gaactcgtatccgatgataaga	Non-targeting
