## Supplemental Table 7 for "Development of CRISPR as a prophylactic strategy to combat novel coronavirus and influenza"

### Sheet: PAC-MAN-T2 sequences
Supplemental Table 7 | Sequences of predicted 22 crRNAs targeting all coronaviruses.
PAC-MAN-T2 Top 2 crRNA sequence
crRNA	Spacer DNA sequence	Spacer RNA sequence
crRNA_N18f	TGAACCAAGACGCAGTATTATT	UGAACCAAGACGCAGUAUUAUU
nCov_crRNA1496	TTATCTTCATGTGTGTTAACTG	UUAUCUUCAUGUGUGUUAACUG

### Sheet: PAC-MAN-T6 sequences
Supplemental Table 7 | Sequences of predicted 22 crRNAs targeting all coronaviruses.
PAC-MAN-T6 Top 6 crRNA sequence
crRNA	Spacer DNA sequence	Spacer RNA sequence
crRNA_N18f	TGAACCAAGACGCAGTATTATT	UGAACCAAGACGCAGUAUUAUU
nCov_crRNA1496	TTATCTTCATGTGTGTTAACTG	UUAUCUUCAUGUGUGUUAACUG
nCov_crRNA1617	CAAGCACAACCCATCAAATTGG	CAAGCACAACCCAUCAAAUUGG
nCov_crRNA3615	GATAGTATAGTGTTCCATCATA	GAUAGUAUAGUGUUCCAUCAUA
nCov_crRNA1515	TGCTGTATATCAATACAGTATG	UGCUGUAUAUCAAUACAGUAUG
nCov_crRNA1881	AGCGCACTATTGTAACAAGTAG	AGCGCACUAUUGUAACAAGUAG

### Sheet: PAC-MAN-T22 sequences
Supplemental Table 7 | Sequences of predicted 22 crRNAs targeting all coronaviruses.
crRNA	Spacer DNA sequence	Spacer RNA sequence
crRNA_N18f	TGAACCAAGACGCAGTATTATT	UGAACCAAGACGCAGUAUUAUU
nCov_crRNA554	ATATTCCATGTGAAATTCCAGT	AUAUUCCAUGUGAAAUUCCAGU
nCov_crRNA620	TTACAACGCAACCTTCAGGTCT	UUACAACGCAACCUUCAGGUCU
nCov_crRNA744	TCTTTAAAAAGACCACAACCCT	UCUUUAAAAAGACCACAACCCU
nCov_crRNA780	GAAGCACTGCCTGAATAATACT	GAAGCACUGCCUGAAUAAUACU
nCov_crRNA1329	CACCACAGGTATACTATCCTTG	CACCACAGGUAUACUAUCCUUG
nCov_crRNA1376	GACAGGGACTCAGCATTCTGTG	GACAGGGACUCAGCAUUCUGUG
nCov_crRNA1420	TCAACTATAATGGCATCCAGTG	UCAACUAUAAUGGCAUCCAGUG
nCov_crRNA1470	ACAATGAAGAGTTAATAGCCTG	ACAAUGAAGAGUUAAUAGCCUG
nCov_crRNA1496	TTATCTTCATGTGTGTTAACTG	UUAUCUUCAUGUGUGUUAACUG
nCov_crRNA1515	TGCTGTATATCAATACAGTATG	UGCUGUAUAUCAAUACAGUAUG
nCov_crRNA1534	AGAAAACTTGCCACTAAGGATG	AGAAAACUUGCCACUAAGGAUG
nCov_crRNA1617	CAAGCACAACCCATCAAATTGG	CAAGCACAACCCAUCAAAUUGG
nCov_crRNA1881	AGCGCACTATTGTAACAAGTAG	AGCGCACUAUUGUAACAAGUAG
nCov_crRNA1940	CAATGGCTGAACATTATGTGAG	CAAUGGCUGAACAUUAUGUGAG
nCov_crRNA2237	CACGCATACACGTGGCAATGTC	CACGCAUACACGUGGCAAUGUC
nCov_crRNA2362	GAGAACCATTATTAACAGCATC	GAGAACCAUUAUUAACAGCAUC
nCov_crRNA3510	CCATTAAGATCCTGATTATCTA	CCAUUAAGAUCCUGAUUAUCUA
nCov_crRNA3615	GATAGTATAGTGTTCCATCATA	GAUAGUAUAGUGUUCCAUCAUA
nCov_crRNA3618	ATAGTAATGCATACAATGCATA	AUAGUAAUGCAUACAAUGCAUA
nCov_crRNA4181	CGACCATAACCATCAATAGCCA	CGACCAUAACCAUCAAUAGCCA
nCov_crRNA4960	CAACATACTATTGTCATTAAAA	CAACAUACUAUUGUCAUUAAAA

### Sheet: Top22Guides_With_crRNA_N18f_Tar
Supplemental Table 7 | Sequences of predicted 22 crRNAs targeting all coronaviruses.
Number of crRNAs	% of Targeted COV Genomes	crRNA list in the category
1	0.122818	crRNA_N18f
2	0.510949	crRNA_N18f;;nCov_crRNA1496
3	0.671533	crRNA_N18f;;nCov_crRNA1496;;nCov_crRNA1617
4	0.811171	crRNA_N18f;;nCov_crRNA1496;;nCov_crRNA1617;;nCov_crRNA3615
5	0.865122	crRNA_N18f;;nCov_crRNA1496;;nCov_crRNA1617;;nCov_crRNA3615;;nCov_crRNA1515
6	0.906062	crRNA_N18f;;nCov_crRNA1496;;nCov_crRNA1617;;nCov_crRNA3615;;nCov_crRNA1515;;nCov_crRNA1881
7	0.93145	crRNA_N18f;;nCov_crRNA1496;;nCov_crRNA1617;;nCov_crRNA3615;;nCov_crRNA1515;;nCov_crRNA1881;;nCov_crRNA3510
8	0.951127	crRNA_N18f;;nCov_crRNA1496;;nCov_crRNA1617;;nCov_crRNA3615;;nCov_crRNA1515;;nCov_crRNA1881;;nCov_crRNA3510;;nCov_crRNA2237
9	0.964138	crRNA_N18f;;nCov_crRNA1496;;nCov_crRNA1617;;nCov_crRNA3615;;nCov_crRNA1515;;nCov_crRNA1881;;nCov_crRNA3510;;nCov_crRNA2237;;nCov_crRNA4181
10	0.976515	crRNA_N18f;;nCov_crRNA1496;;nCov_crRNA1617;;nCov_crRNA3615;;nCov_crRNA1515;;nCov_crRNA1881;;nCov_crRNA3510;;nCov_crRNA2237;;nCov_crRNA4181;;nCov_crRNA620
11	0.981593	crRNA_N18f;;nCov_crRNA1496;;nCov_crRNA1617;;nCov_crRNA3615;;nCov_crRNA1515;;nCov_crRNA1881;;nCov_crRNA3510;;nCov_crRNA2237;;nCov_crRNA4181;;nCov_crRNA620;;nCov_crRNA744
12	0.985719	crRNA_N18f;;nCov_crRNA1496;;nCov_crRNA1617;;nCov_crRNA3615;;nCov_crRNA1515;;nCov_crRNA1881;;nCov_crRNA3510;;nCov_crRNA2237;;nCov_crRNA4181;;nCov_crRNA620;;nCov_crRNA744;;nCov_crRNA1534
13	0.989527	crRNA_N18f;;nCov_crRNA1496;;nCov_crRNA1617;;nCov_crRNA3615;;nCov_crRNA1515;;nCov_crRNA1881;;nCov_crRNA3510;;nCov_crRNA2237;;nCov_crRNA4181;;nCov_crRNA620;;nCov_crRNA744;;nCov_crRNA1534;;nCov_crRNA554
14	0.991749	crRNA_N18f;;nCov_crRNA1496;;nCov_crRNA1617;;nCov_crRNA3615;;nCov_crRNA1515;;nCov_crRNA1881;;nCov_crRNA3510;;nCov_crRNA2237;;nCov_crRNA4181;;nCov_crRNA620;;nCov_crRNA744;;nCov_crRNA1534;;nCov_crRNA554;;nCov_crRNA1940
15	0.993653	crRNA_N18f;;nCov_crRNA1496;;nCov_crRNA1617;;nCov_crRNA3615;;nCov_crRNA1515;;nCov_crRNA1881;;nCov_crRNA3510;;nCov_crRNA2237;;nCov_crRNA4181;;nCov_crRNA620;;nCov_crRNA744;;nCov_crRNA1534;;nCov_crRNA554;;nCov_crRNA1940;;nCov_crRNA1420
16	0.99524	crRNA_N18f;;nCov_crRNA1496;;nCov_crRNA1617;;nCov_crRNA3615;;nCov_crRNA1515;;nCov_crRNA1881;;nCov_crRNA3510;;nCov_crRNA2237;;nCov_crRNA4181;;nCov_crRNA620;;nCov_crRNA744;;nCov_crRNA1534;;nCov_crRNA554;;nCov_crRNA1940;;nCov_crRNA1420;;nCov_crRNA1376
17	0.996509	crRNA_N18f;;nCov_crRNA1496;;nCov_crRNA1617;;nCov_crRNA3615;;nCov_crRNA1515;;nCov_crRNA1881;;nCov_crRNA3510;;nCov_crRNA2237;;nCov_crRNA4181;;nCov_crRNA620;;nCov_crRNA744;;nCov_crRNA1534;;nCov_crRNA554;;nCov_crRNA1940;;nCov_crRNA1420;;nCov_crRNA1376;;nCov_crRNA4960
18	0.997461	crRNA_N18f;;nCov_crRNA1496;;nCov_crRNA1617;;nCov_crRNA3615;;nCov_crRNA1515;;nCov_crRNA1881;;nCov_crRNA3510;;nCov_crRNA2237;;nCov_crRNA4181;;nCov_crRNA620;;nCov_crRNA744;;nCov_crRNA1534;;nCov_crRNA554;;nCov_crRNA1940;;nCov_crRNA1420;;nCov_crRNA1376;;nCov_crRNA4960;;nCov_crRNA2362
19	0.998413	crRNA_N18f;;nCov_crRNA1496;;nCov_crRNA1617;;nCov_crRNA3615;;nCov_crRNA1515;;nCov_crRNA1881;;nCov_crRNA3510;;nCov_crRNA2237;;nCov_crRNA4181;;nCov_crRNA620;;nCov_crRNA744;;nCov_crRNA1534;;nCov_crRNA554;;nCov_crRNA1940;;nCov_crRNA1420;;nCov_crRNA1376;;nCov_crRNA4960;;nCov_crRNA2362;;nCov_crRNA1329
20	0.999048	crRNA_N18f;;nCov_crRNA1496;;nCov_crRNA1617;;nCov_crRNA3615;;nCov_crRNA1515;;nCov_crRNA1881;;nCov_crRNA3510;;nCov_crRNA2237;;nCov_crRNA4181;;nCov_crRNA620;;nCov_crRNA744;;nCov_crRNA1534;;nCov_crRNA554;;nCov_crRNA1940;;nCov_crRNA1420;;nCov_crRNA1376;;nCov_crRNA4960;;nCov_crRNA2362;;nCov_crRNA1329;;nCov_crRNA1470
21	0.999683	crRNA_N18f;;nCov_crRNA1496;;nCov_crRNA1617;;nCov_crRNA3615;;nCov_crRNA1515;;nCov_crRNA1881;;nCov_crRNA3510;;nCov_crRNA2237;;nCov_crRNA4181;;nCov_crRNA620;;nCov_crRNA744;;nCov_crRNA1534;;nCov_crRNA554;;nCov_crRNA1940;;nCov_crRNA1420;;nCov_crRNA1376;;nCov_crRNA4960;;nCov_crRNA2362;;nCov_crRNA1329;;nCov_crRNA1470;;nCov_crRNA3618
22	1	crRNA_N18f;;nCov_crRNA1496;;nCov_crRNA1617;;nCov_crRNA3615;;nCov_crRNA1515;;nCov_crRNA1881;;nCov_crRNA3510;;nCov_crRNA2237;;nCov_crRNA4181;;nCov_crRNA620;;nCov_crRNA744;;nCov_crRNA1534;;nCov_crRNA554;;nCov_crRNA1940;;nCov_crRNA1420;;nCov_crRNA1376;;nCov_crRNA4960;;nCov_crRNA2362;;nCov_crRNA1329;;nCov_crRNA1470;;nCov_crRNA3618;;nCov_crRNA780
